# Parallel Opposing GABAergic Pallidothalamic Pathways

**DOI:** 10.64898/2026.06.08.730902

**Authors:** Isaac Y.M. Chang, Jeanne T. Paz

## Abstract

Coordinated movement relies on interactions between the basal ganglia and the thalamus, yet the circuits linking these structures are not fully understood. Here, we dissect a non-canonical basal ganglia output pathway, from the external globus pallidus (GPe) to the nucleus reticularis thalami (nRT). We show that GPe neurons synapse onto all nRT neurons with 100% connectivity. Strikingly, despite its GABAergic nature, GPe input excites the posterior nRT but inhibits the anterior nRT, due to region-specific expression of the chloride transporter KCC2. This divergence shapes downstream thalamocortical activity, producing feedforward inhibition in the somatosensory thalamus but not the motor thalamus. Functionally, the in vivo activity of GPe→nRT axons is time-locked to movement. Overall, our work highlights the GPe as a major regulator of thalamic activity and reveals two parallel GPe→nRT streams with opposing effects on thalamic processing.
