## Supplemental Table 1 for "Parallel Opposing GABAergic Pallidothalamic Pathways"

### Sheet: Copy of Sheet1
Table 3. Summary of behavior metrics
	PV+ neurons, ChR2 (n = 12)					Npas1+ neurons, ChR2 (n = 16)					Kcng4+ neurons, ChR2 (n = 8)					Foxp2+ neurons, ChR2 (n = 18)					STN neurons, ACR2 (n = 10)					dSPNs, ChR2 (n = 9)					iSPNs, ChR2 (n = 11)
	Pre	Light	Fold change	p value		Pre	Light	Fold change	p value		Pre	Light	Fold change	p value		Pre	Light	Fold change	p value		Pre	Light	Fold change	p value		Pre	Light	Fold change	p value		Pre	Light	Fold change	p value
Speed (cm/s)	2.96 ± 0.77	4.29 ± 0.58	1.53 ± 0.31	0.00098		3.28 ± 0.58	2.28 ± 0.46	0.81 ± 0.09	3.1e-05		2.12 ± 0.24	3.17 ± 0.62	1.52 ± 0.33	0.0078		2.47 ± 0.44	0.84 ± 0.39	0.36 ± 0.12	7.6e-06		3.09 ± 0.42	5.27 ± 0.87	1.68 ± 0.15	0.002		2.43 ± 0.6	4.12 ± 0.56	1.9 ± 0.25	0.0039		2.47 ± 0.43	1.23 ± 0.19	0.52 ± 0.09	0.00098
Body length-width ratio	2.42 ± 0.05	2.64 ± 0.11	1.1 ± 0.05	0.00049		2.41 ± 0.13	2.23 ± 0.09	1.0 ± 0.05	0.00015		2.17 ± 0.09	2.45 ± 0.18	1.16 ± 0.08	0.023		2.32 ± 0.15	2.07 ± 0.11	0.88 ± 0.06	2.3e-05		2.42 ± 0.07	2.86 ± 0.17	1.19 ± 0.03	0.002		2.34 ± 0.13	2.75 ± 0.15	1.14 ± 0.11	0.0039		2.32 ± 0.19	2.16 ± 0.12	0.97 ± 0.04	0.083
Total frequency	33.15 ± 3.08	22.1 ± 2.2	0.71 ± 0.12	0.00049		30.28 ± 4.06	36.53 ± 2.73	1.08 ± 0.08	6.1e-05		36.13 ± 4.81	30.55 ± 7.22	0.79 ± 0.06	0.0078		33.33 ± 3.93	45.48 ± 4.2	1.36 ± 0.17	1.5e-05		33.85 ± 1.45	23.65 ± 2.25	0.68 ± 0.06	0.002		35.33 ± 3.43	24.3 ± 8.03	0.76 ± 0.16	0.0039		36.4 ± 3.3	38.7 ± 2.7	1.12 ± 0.09	0.31
Locomotion frequency	13.65 ± 1.4	9.55 ± 0.73	0.78 ± 0.12	0.00049		13.27 ± 1.13	15.47 ± 0.77	1.1 ± 0.04	9.2e-05		14.48 ± 1.67	13.03 ± 2.21	0.82 ± 0.1	0.023		13.55 ± 1.07	18.18 ± 1.11	1.32 ± 0.18	7.6e-05		14.45 ± 1.0	10.1 ± 0.95	0.71 ± 0.05	0.002		13.2 ± 0.66	11.7 ± 2.63	0.91 ± 0.18	0.2		14.6 ± 0.8	13.3 ± 0.55	0.9 ± 0.04	0.0098
Fine movement frequency	14.2 ± 1.33	9.33 ± 1.35	0.69 ± 0.12	0.00049		12.88 ± 1.96	15.8 ± 1.43	1.06 ± 0.1	6.1e-05		15.13 ± 2.96	13.18 ± 3.9	0.77 ± 0.13	0.0078		13.79 ± 1.68	19.93 ± 1.33	1.35 ± 0.21	1.5e-05		14.5 ± 1.1	9.45 ± 1.5	0.63 ± 0.08	0.002		15.44 ± 2.24	10.1 ± 4.57	0.82 ± 0.14	0.0039		15.0 ± 0.75	15.7 ± 1.7	1.04 ± 0.08	0.81
Rearing frequency	1.43 ± 0.33	1.3 ± 0.35	0.91 ± 0.2	0.15		1.4 ± 0.27	1.14 ± 0.44	0.87 ± 0.18	0.026		1.37 ± 34.76	1.27 ± 0.67	0.98 ± 0.13	0.56		1.88 ± 23.57	1.1 ± 0.5	0.68 ± 0.31	0.00092		1.35 ± 0.4	1.95 ± 0.3	1.56 ± 0.33	0.0039		1.4 ± 0.7	1.1 ± 0.7	0.97 ± 0.32	0.97		1.1 ± 0.3	0.3 ± 0.2	0.29 ± 0.11	0.00098
Motionless frequency	3.93 ± 0.8	2.15 ± 0.65	0.5 ± 0.18	0.0015		2.8 ± 1.33	4.38 ± 0.83	1.03 ± 0.46	0.0011		4.63 ± 1.3	2.94 ± 1.22	0.67 ± 0.14	0.016		4.03 ± 1.88	5.85 ± 2.13	1.77 ± 0.34	0.0019		3.4 ± 0.1	1.85 ± 0.6	0.51 ± 0.13	0.0059		5.4 ± 1.6	1.5 ± 1.1	0.33 ± 0.14	0.0039		5.0 ± 1.29	10.5 ± 1.75	1.88 ± 0.34	0.00098
Locomotion % time	51.0 ± 4.0	63.6 ± 3.2	1.24 ± 0.09	0.0024		53.63 ± 4.73	49.23 ± 4.7	0.99 ± 0.07	0.0013		44.23 ± 7.63	48.63 ± 7.98	1.11 ± 0.04	0.0078		44.05 ± 3.58	38.78 ± 5.88	0.86 ± 0.06	0.0023		52.95 ± 2.6	63.55 ± 2.8	1.18 ± 0.13	0.0059		42.8 ± 3.7	59.9 ± 6.1	1.37 ± 0.12	0.0039		49.6 ± 4.9	32.5 ± 4.8	0.66 ± 0.1	0.0029
Fine movement % time	23.25 ± 2.88	16.05 ± 4.2	0.66 ± 0.14	0.00049		21.97 ± 5.33	28.57 ± 2.52	1.09 ± 0.14	3.1e-05		28.28 ± 6.75	22.53 ± 9.08	0.74 ± 0.16	0.0078		25.45 ± 3.5	41.0 ± 5.4	1.51 ± 0.32	3.8e-05		24.5 ± 0.95	14.55 ± 2.65	0.53 ± 0.12	0.002		26.78 ± 3.92	16.8 ± 7.87	0.79 ± 0.13	0.0039		28.93 ± 3.07	27.9 ± 5.6	1.03 ± 0.08	0.64
Rearing % time	16.58 ± 4.98	16.73 ± 6.28	1.02 ± 0.25	0.91		17.43 ± 4.5	12.83 ± 5.63	0.82 ± 0.16	0.013		16.13 ± 7.78	20.2 ± 11.5	1.21 ± 0.14	0.023		20.33 ± 4.97	10.8 ± 3.81	0.54 ± 0.25	0.001		15.2 ± 4.85	20.15 ± 7.0	1.42 ± 0.25	0.02		15.7 ± 6.7	13.4 ± 8.4	1.11 ± 0.57	0.65		12.6 ± 5.9	3.7 ± 3.4	0.39 ± 0.18	0.00098
Motionless % time	6.95 ± 2.0	2.98 ± 1.2	0.41 ± 0.15	0.0024		5.27 ± 2.38	7.24 ± 3.17	1.08 ± 0.49	0.0063		8.05 ± 1.18	4.88 ± 1.23	0.63 ± 0.2	0.0078		6.13 ± 3.76	7.76 ± 2.39	1.43 ± 0.53	0.06		5.35 ± 1.7	3.3 ± 1.3	0.5 ± 0.19	0.02		10.2 ± 2.6	1.8 ± 1.65	0.18 ± 0.1	0.0039		12.5 ± 1.0	32.3 ± 5.4	2.84 ± 0.34	0.00098
Locomotion duration#	0.4 ± 0.04	0.78 ± 0.18	1.83 ± 0.36	0.00049		0.45 ± 0.05	0.35 ± 0.05	0.91 ± 0.05	3.1e-05		0.31 ± 0.02	0.45 ± 0.05	1.38 ± 0.17	0.0078		0.36 ± 0.05	0.21 ± 0.04	0.57 ± 0.08	1.5e-05		0.39 ± 0.04	0.69 ± 0.05	1.58 ± 0.21	0.002		0.34 ± 0.03	0.6 ± 0.14	1.7 ± 0.41	0.0039		0.34 ± 0.05	0.34 ± 0.07	0.95 ± 0.23	0.21
Fine movement duration	0.17 ± 0.0	0.16 ± 0.01	0.96 ± 0.03	0.016		0.17 ± 0.01	0.18 ± 0.01	1.01 ± 0.06	0.011		0.18 ± 0.01	0.17 ± 0.01	0.94 ± 0.04	0.039		0.18 ± 0.01	0.2 ± 0.02	1.16 ± 0.1	0.001		0.18 ± 0.02	0.15 ± 0.01	0.85 ± 0.08	0.0098		0.18 ± 0.01	0.16 ± 0.01	0.93 ± 0.07	0.027		0.18 ± 0.01	0.17 ± 0.01	0.94 ± 0.05	0.019
Rearing duration	1.22 ± 0.15	1.37 ± 0.25	1.17 ± 0.13	0.11		1.21 ± 0.24	1.02 ± 0.1	0.99 ± 0.11	0.074		1.19 ± 0.2	1.6 ± 0.24	1.34 ± 0.49	0.31		1.24 ± 0.18	0.88 ± 0.16	0.7 ± 0.12	0.0066		1.14 ± 0.17	0.89 ± 0.08	0.92 ± 0.12	0.16		1.16 ± 0.07	1.01 ± 0.3	0.84 ± 0.29	0.82		0.96 ± 0.11	0.88 ± 0.35	1.28 ± 0.56	0.43
Motionless duration	0.17 ± 0.03	0.13 ± 0.01	0.78 ± 0.1	0.0093		0.15 ± 0.02	0.15 ± 0.02	0.95 ± 0.09	0.86		0.17 ± 0.02	0.15 ± 0.01	0.95 ± 0.13	0.38		0.16 ± 0.02	0.13 ± 0.01	0.88 ± 0.11	0.067		0.15 ± 0.03	0.16 ± 0.01	1.0 ± 0.28	0.63		0.2 ± 0.13	0.11 ± 0.01	0.61 ± 0.08	0.0039		0.19 ± 0.03	0.3 ± 0.58	1.67 ± 0.32	0.002
Locomotion-fine movement frequency	10.68 ± 1.13	7.5 ± 6.58	0.77 ± 0.14	0.00049		10.85 ± 0.7	12.63 ± 0.47	1.08 ± 0.08	6.1e-05		11.63 ± 1.75	10.38 ± 2.22	0.79 ± 0.17	0.039		10.71 ± 1.31	14.45 ± 1.54	1.32 ± 0.26	0.00033		11.5 ± 0.95	7.3 ± 1.05	0.62 ± 0.04	0.002		10.7 ± 9.73	9.3 ± 8.33	1.01 ± 0.24	0.5		11.79 ± 11.24	9.1 ± 8.38	0.72 ± 0.13	0.002
Locomotion-rearing frequency	1.41 ± 0.17	1.41 ± 0.12	1.02 ± 0.13	0.93		1.49 ± 0.09	1.44 ± 0.19	1.0 ± 0.18	0.75		1.54 ± 0.22	1.33 ± 0.2	0.87 ± 0.11	0.054		1.59 ± 0.18	1.25 ± 0.25	0.76 ± 0.11	0.083		1.31 ± 0.24	1.94 ± 0.21	1.43 ± 0.07	0.002		1.5 ± 0.28	1.58 ± 0.18	1.14 ± 0.13	0.31		1.43 ± 0.32	1.0 ± 0.0	0.57 ± 0.29	0.031
Locomotion-motionless frequency	2.08 ± 0.17	1.48 ± 0.16	0.7 ± 0.21	0.034		1.56 ± 0.29	2.08 ± 0.25	1.06 ± 0.31	0.021		1.97 ± 0.28	1.88 ± 0.39	0.88 ± 0.25	0.64		1.8 ± 0.33	2.54 ± 0.58	1.37 ± 0.35	0.0019		1.85 ± 0.33	1.5 ± 0.5	0.73 ± 0.21	0.29		2.0 ± 0.43	1.2 ± 0.2	0.77 ± 0.06	0.0039		2.09 ± 0.42	2.89 ± 0.51	1.38 ± 0.35	0.0088
Fine movement-locomotion frequency	10.48 ± 1.19	7.58 ± 1.24	0.77 ± 0.11	0.00049		10.58 ± 0.89	12.43 ± 0.63	1.06 ± 0.11	0.00015		11.83 ± 1.68	10.53 ± 2.52	0.79 ± 0.16	0.039		10.65 ± 1.13	14.35 ± 1.32	1.35 ± 0.24	0.00011		11.5 ± 1.0	7.3 ± 1.2	0.64 ± 0.08	0.002		10.22 ± 0.63	9.2 ± 3.24	1.02 ± 0.3	0.48		11.7 ± 0.77	9.4 ± 2.65	0.8 ± 0.12	0.002
Fine movement-rearing frequency	1.17 ± 0.17	1.0 ± 0.0	0.95 ± 0.08	0.12		1.14 ± 0.14	1.0 ± 0.23	1.0 ± 0.22	0.39		1.15 ± 0.11	1.13 ± 0.13	0.99 ± 0.08	> 0.99		1.25 ± 0.14	1.06 ± 0.25	0.96 ± 0.16	0.54		1.08 ± 0.08	1.0 ± 0.0	0.97 ± 0.2	0.47		1.0 ± 0.17	1.0 ± 0.0	0.86 ± 0.46	0.44		1.0 ± 0.0	0.0 ± 0.0	0.0 ± 0.0	> 0.99
Fine movement-motionless frequency	3.09 ± 0.58	2.33 ± 0.67	0.71 ± 0.15	0.034		2.76 ± 0.75	3.41 ± 1.03	1.06 ± 0.2	0.034		3.55 ± 0.51	2.61 ± 0.46	0.72 ± 0.12	0.078		3.19 ± 1.18	3.84 ± 1.23	1.31 ± 0.36	0.048		2.94 ± 0.38	1.78 ± 0.11	0.6 ± 0.11	0.063		3.67 ± 1.13	2.0 ± 0.9	0.45 ± 0.11	0.0039		4.13 ± 0.75	6.75 ± 1.0	1.56 ± 0.36	0.00098
Rearing-locomotion frequency	1.5 ± 0.2	1.5 ± 0.26	1.09 ± 0.16	0.83		1.35 ± 0.19	1.4 ± 0.17	1.03 ± 0.18	0.9		1.64 ± 0.24	1.47 ± 0.41	0.95 ± 0.16	0.74		1.63 ± 0.17	1.47 ± 0.42	0.81 ± 0.19	0.086		1.36 ± 0.13	1.69 ± 0.22	1.17 ± 0.06	0.027		1.67 ± 0.33	1.43 ± 0.29	1.07 ± 0.18	0.81		1.5 ± 0.13	1.0 ± 0.0	0.67 ± 0.17	0.0078
Rearing-fine movement frequency	1.0 ± 0.0	1.0 ± 0.0	1.0 ± 0.0	0.25		1.07 ± 0.07	1.0 ± 0.0	1.0 ± 0.15	0.57		1.13 ± 0.13	1.04 ± 0.04	0.95 ± 0.06	0.13		1.32 ± 0.27	1.19 ± 0.19	0.9 ± 0.13	0.49		1.13 ± 0.29	1.0 ± 0.0	0.78 ± 0.28	0.13		1.0 ± 0.0	1.0 ± 0.0	1.0 ± 0.14	0.63		1.0 ± 0.33	1.0 ± 0.0	1.0 ± 0.33	> 0.99
Motionless-locomotion frequency	2.07 ± 0.34	1.54 ± 0.38	0.71 ± 0.13	0.077		1.88 ± 0.31	2.17 ± 0.38	1.01 ± 0.33	0.0082		1.89 ± 0.26	1.84 ± 0.22	0.92 ± 0.17	0.74		2.24 ± 0.43	2.72 ± 0.78	1.31 ± 0.33	0.054		1.98 ± 0.47	1.33 ± 0.25	0.78 ± 0.13	0.027		2.17 ± 0.37	1.4 ± 0.4	0.71 ± 0.07	0.0078		2.17 ± 0.29	2.6 ± 0.35	1.42 ± 0.27	0.0059
Motionless-fine movement frequency	3.19 ± 0.52	2.62 ± 0.53	0.72 ± 0.12	0.027		2.75 ± 1.04	3.6 ± 0.73	0.96 ± 0.39	0.074		3.55 ± 0.55	2.84 ± 0.69	0.71 ± 0.09	0.023		3.3 ± 0.98	3.74 ± 0.93	1.36 ± 0.25	0.027		2.77 ± 0.46	2.0 ± 0.73	0.72 ± 0.31	0.29		4.13 ± 1.03	1.75 ± 0.75	0.43 ± 0.11	0.0039		4.67 ± 1.17	6.29 ± 1.17	1.67 ± 0.35	0.00098
Footntes: a, Unit for all frequencies is count/10 s. b, Unit for all durations is seconds.

### Sheet: Sheet 1
Supp Table 1. Summary statistics
Figure	Group analysis	P-value	Comparisons	Pairwise analysis	P-value	Sample size
1e Right	–	–	AP	Linear regression	0.5961	n = 41 cells
			ML		0.9900
			DV		0.6047
2c	Kruskal-Wallis test with firing response (Increase, No change, Decrease) as column factors	0.9362	Increase vs. No change	Dunn's multiple comparisons test	>0.9999	n = 50 cells
			Increase vs. Decrease		>0.9999
			No change vs. Decrease		>0.9999
2d Top Right	–	–	AP: Increase	Linear regression	1.337 × 10⁻⁴	n = 61 cells
			AP: No change		0.1650
			AP: Decrease		2.680 × 10⁻³
2d Middle Right	–	–	ML: Increase		2.410 × 10⁻⁴
			ML: No change		0.1805
			ML: Decrease		5.100 × 10⁻³
2d Bottom Right	–	–	DV: Increase		0.3863
			DV: No change		0.8839
			DV: Decrease		7.442 × 10⁻³
2e Right	–	–	AP	Linear regression	<1.00 × 10⁻¹⁰	n = 5 mice
			ML		<1.00 × 10⁻¹⁰
			DV		0.4971
2f Left	–	–	no VU vs. with VU	Fisher's exact test	1.908 × 10⁻⁴	n = 33 cells
3a Bottom Right	Kruskal-Wallis test with firing response (Increase, No change, Decrease) as column factors	2.305 × 10⁻²	Increase vs. No change	Dunn's multiple comparisons test	0.2265	n = 19 cells
			Increase vs. Decrease		2.541 × 10⁻²
			No change vs. Decrease		0.8334
3b Right	–	–	AP	Linear regression	4.420 × 10⁻³	n = 19 cells
			ML		2.098 × 10⁻²
			DV		2.213 × 10⁻²
3d Top	–	–	-60mV, No stim vs. Stim	Wilcoxon test	0.4319	n = 21 cells
			-70mV, No stim vs. Stim		2.384 × 10⁻⁷	n = 23 cells
			-80mV, No stim vs. Stim		4.768 × 10⁻⁷	n = 22 cells
3d Bottom	–	–	-60mV	Linear regression	1.607 × 10⁻²	n = 17 cells
			-70mV		0.7981	n = 22 cells
			-80mV		0.7740	n = 19 cells
3e Bottom Left	Mixed ANOVA with command voltage (-105mV to -40mV) as row factors and ECl internals (-60mV, -70mV, -80mV) as column factors	Command voltage: < 1.000 × 10⁻¹⁰ ECl internals: 5.541 × 10⁻⁴	–	–	–	n = 60 cells
3e Bottom Right	Kruskal-Wallis test with ECl internals (-60mV, -70mV, -80mV) as column factors	1.146 × 10⁻⁵	-60mV vs. -70mV	Dunn's multiple comparisons test	2.227 × 10⁻³	n = 64 cells
			-60mV vs. -80mV		9.621 × 10⁻⁶
			-70mV vs. -80mV		0.3075
3f Bottom	RM two-way ANOVA with membrane potential (-120mV to -40mV) as row factors and ECl internals as (-60mV, -70mV, -80mV) as column factors	command voltage: 6.047× 10⁻⁶ ECl internals: 2.681 × 10⁻⁵	–	–	–	n = 68 cells
4b Bottom Right	–	–	-80mV, No stim vs. Stim	Wilcoxon test	1.192 × 10⁻⁷	n = 24 cells
4c Bottom	–	–	VL vs. VB	Fisher's exact test	2.669 × 10⁻⁷	n = 52 cells
6	See Supp Table 2
7
Supp 1c	–	–	Pr2/Pr1	Linear regression	0.1097	n =29 cells
Supp 3	See Supp Table 2
Supp 4
Supp 5b Top Right	Friedman test	4.452 × 10⁻⁵	pre vs. light	Dunn's multiple comparisons test	8.564 × 10⁻⁴	n = 13 cells
			pre vs. post		>0.9999
			light vs. post		1.743 × 10⁻⁴
